# Proteomics reveals unique identities of human TGF-β-induced and thymus-derived CD4^+^ regulatory T cells

**DOI:** 10.1101/2021.10.30.466569

**Authors:** Mark Mensink, Ellen Schrama, Eloy Cuadrado, Maartje van den Biggelaar, Derk Amsen, Sander de Kivit, Jannie Borst

## Abstract

The CD4^+^ regulatory T (Treg) cell lineage, as defined by FOXP3 expression, comprises thymus-derived (t)Treg cells and peripherally induced (p)Treg cells. In human, naïve tTreg cells can be isolated from blood, while effector tTreg and pTreg cells cannot be purified reliably for lack of cell surface markers. As a model for Treg cells, studies often employ TGF-β-induced (i)Treg cells generated from CD4^+^ conventional T (Tconv) cells *in vitro*. Here, we describe the relationship of iTreg cells to tTreg and Tconv cells, as optimally purified from human blood. Proteomic analysis revealed that each of these cell populations has a unique protein expression pattern before and after CD3/CD28-mediated activation. iTreg cells had limited overlap in protein expression with tTreg cells and exhibited markedly differential expression of proteins involved in signal transduction and metabolism. Whereas iTreg and Tconv cells responded strongly to CD3/CD28-mediated activation, tTreg cells showed a modest response, which reflects their adaptations in signal transduction pathways. As a benchmark, we used a previously defined proteomic signature that discerns *ex vivo* naïve and effector Treg cells from Tconv cells and includes conserved Treg cell properties. This Treg cell core signature was largely absent in iTreg cells, as exemplified by STAT4 expression that may contribute to pro-inflammatory functions. In addition, we used a proteomic signature that distinguishes *ex vivo* effector Treg cells from Tconv cells and naïve Treg cells. This effector Treg cell signature was partially present in iTreg cells, indicating that they do have protein expression features in common with *ex vivo* effector Treg cells. In conclusion, iTreg cells are distinct from tTreg cells and largely lack the Treg cell core proteomic signature, indicating that caution is warranted when using iTreg cells as a model for Treg cell populations found *in vivo*.
