## Supplementary Table 3 for "Proteomics reveals unique identities of human TGF-β-induced and thymus-derived CD4^+^ regulatory T cells"

### Sheet: Effector Treg signature
Supplementary Table 3 (Tab 1). List of detected proteins of the effector Treg cell signature, using a different filter for valid values as described in the Methods. Values in yellow and blue indicate the upregulated and downregulated part of the effector Treg cell signature, respectively.
tTreg Stim D1	tTreg Stim D2	tTreg Stim D3	tTreg Unstim D1	tTreg Unstim D2	tTreg Unstim D3	iTreg Stim D2	iTreg Stim D3	iTreg Unstim D1	iTreg Unstim D2	iTreg Unstim D3	Tconv Stim D1	Tconv Stim D2	Tconv Stim D3	Tconv Unstim D1	Tconv Unstim D2	Tconv Unstim D3	Q-value	Score	Intensity	MS/MS Count	Protein IDs	Majority protein IDs	Protein names	Gene names	ANOVA F-statistic	ANOVA p-value	ANOVA q-value	ANOVA R2-statistic
29.019	29.6798	29.3848	29.5573	29.7211	29.6697	30.2422	30.3088	29.6747	29.8203	29.7309	30.1724	30.6881	30.4032	29.9117	30.1724	30.3515	0	105.03	14180000000	142	Q9UBS4;H7C2Y5	Q9UBS4	DnaJ homolog subfamily B member 11	DNAJB11	11.1003	0.000529101	0.00135582	0.83459
33.3956	33.3956	33.5754	33.3169	33.3698	33.6629	33.6522	33.7453	33.3956	33.5641	33.6629	33.5179	33.4702	33.7453	33.4823	33.4943	33.5867	0	323.31	169000000000	782	P11586;F5H2F4;V9GYY3	P11586;F5H2F4	C-1-tetrahydrofolate synthase, cytoplasmic;Methylenetetrahydrofolate dehydrogenase;Methenyltetrahydrofolate cyclohydrolase;Formyltetrahydrofolate synthetase;C-1-tetrahydrofolate synthase, cytoplasmic, N-terminally processed	MTHFD1	1.21492	0.36443	0.426904	0.355768
34.1529	34.2619	34.6361	34.0184	33.933	34.4823	34.8375	34.9591	34.6253	34.9505	34.7702	34.9063	34.809	34.5002	34.2759	34.5412	34.5641	0	97739	379000000000	484	Q5JP53;P07437;Q5ST81	Q5JP53;P07437;Q5ST81	Tubulin beta chain	TUBB	4.99557	0.0124309	0.0210544	0.694256
30.6458	30.7211	30.7771	30.2535	30.4823	30.3828	31.6285	31.6154	31.2647	30.995	30.7453	31.3033	31.5435	31.1664	31.0414	31.4384	31.2308	0	176.13	31504000000	198	Q96AG4;I3L223	Q96AG4	Leucine-rich repeat-containing protein 59	LRRC59	18.4958	5.06041e-05	0.00023053	0.893698
29.7645	29.4571	29.5165	29.5591	29.2376	29.0349	31.1664	31.099	30.4433	30.6629	30.2193	30.7927	30.8234	30.4727	30.2193	30.5109	30.1361	0	81209	20054000000	150	O14929;O14929-2;F8W9G7;F8WEW1	O14929;O14929-2	Histone acetyltransferase type B catalytic subunit	HAT1	31.4516	3.69241e-06	2.4915e-05	0.934624
32.4259	31.8081	31.7088	32.2979	32.0769	31.6501	32.9882	32.9574	32.7888	32.9242	32.5844	32.4967	32.7514	32.5062	32.2675	32.7393	32.525	0	288.59	88183000000	387	P39748;P39748-2;I3L3E9;F5H1Y3	P39748;P39748-2;I3L3E9	Flap endonuclease 1	FEN1	6.48568	0.00481543	0.00940155	0.74671
31.2422	31.5062	31.4967	31.3033	31.1664	31.1052	33.5062	33.4209	32.6985	33.2106	32.9206	32.555	32.7653	32.2279	31.947	32.1544	31.3879	0	323.31	84247000000	518	P49736;H0Y8E6;F8WDM3;C9J013;C9JZ21	P49736;H0Y8E6	DNA replication licensing factor MCM2	MCM2	34.6455	2.25956e-06	1.85284e-05	0.940291
31.3033	31.4483	31.341	31.225	31.0217	30.7692	33.5754	33.6522	32.859	33.4083	33	32.4823	32.81	32.3698	31.7849	32.0769	31.6839	0	323.31	90812000000	503	P33991;E5RG31;E5RFJ8;E5RFR3;E5RG53;Q9UJA3-2;Q9UJA3-3;Q9UJA3;Q9UJA3-4	P33991	DNA replication licensing factor MCM4	MCM4	63.1716	9.98721e-08	1.36492e-06	0.966346
31.1604	31.4532	31.6329	31.3515	31.4629	30.8829	33.4334	33.4334	32.6022	33.3169	32.9312	32.4108	32.8004	32.0512	31.9365	32.0609	31.2422	0	323.31	84257000000	499	Q14566	Q14566	DNA replication licensing factor MCM6	MCM6	18.0019	5.75842e-05	0.000236095	0.8911
31.7006	31.6022	31.5343	31.6756	31.5933	31.6501	33.6307	33.6522	32.9295	33.3828	33.0641	32.5296	32.8215	32.6437	32.1361	32.2106	31.8974	0	323.31	98908000000	602	P25205;P25205-2;J3KQ69;Q7Z6P5	P25205;P25205-2;J3KQ69	DNA replication licensing factor MCM3	MCM3	86.5336	1.88194e-08	3.85797e-07	0.975207
24.6703	26.726	23.6209	27.0609	24.1871	26.0466	30.6798	30.9882	28.1556	28.5463	28.189	28.2935	29.2239	28.7581	27.3153	27.4862	25.6264	0	92147	6389200000	129	Q6PL18;Q6PL18-2	Q6PL18	ATPase family AAA domain-containing protein 2	ATAD2	10.6624	0.000630804	0.00152135	0.828959
30.1483	30.3303	31.5664	26.2589	27.3066	25.9659	33.4334	33.5867	29.2825	30.5844	30.362	32.4259	32.341	31.9712	29.6578	29.6798	27.7389	0	176.43	43668000000	249	P02786;G3V0E5;H7C3V5;F8WBE5	P02786;G3V0E5	Transferrin receptor protein 1;Transferrin receptor protein 1, serum form	TFRC	30.5828	4.25377e-06	2.4915e-05	0.932892
29.4254	29.7581	29.3557	24.1124	29.094	27.7708	31.3724	31.0479	30.5664	30.7129	30.1483	29.7113	29.6268	29.5109	27.6389	25.9244	26.7895	0	52663	14546000000	90	P04233-2	P04233-2	HLA class II histocompatibility antigen gamma chain	CD74	6.55224	0.00463175	0.00940155	0.748636
29.099	29.0164	28.8203	29.2239	28.8564	29.0453	29.8173	29.7533	29.2825	29.2262	29.524	29.2239	28.9896	28.9316	29.611	28.8264	28.8653	0	123.79	8148600000	154	Q14699;G3XAJ6;C9JHG2;C9JRN3;C9JWQ9;F8WAR1;U3KPZ2;H7BZ31;Q52LD8	Q14699;G3XAJ6;C9JHG2	Raftlin	RFTN1	3.90086	0.0279807	0.0424892	0.639395
32.6964	32.665	32.6285	32.3698	32.6608	32.5618	33.0283	32.8309	33.0625	33.2193	33.1146	32.859	32.4919	32.4359	33.0332	32.717	32.3646	0	290.58	106000000000	557	P28838-2;P28838;H0Y9Q1;H0Y983	P28838-2;P28838	Cytosol aminopeptidase	LAP3	4.03037	0.0252673	0.0398446	0.646891
33.4209	33.1052	33.2897	33.2478	33.1483	33.0689	34.0673	33.9153	33.8328	33.9242	33.9763	32.9609	32.9865	32.6394	33.3698	33.3033	32.8157	0	221.06	169000000000	609	E7EQR4;P15311	E7EQR4;P15311	Ezrin	EZR	17.2563	7.04033e-05	0.000262412	0.886926
26.6491	25.9294	26.6865	25.4997	25.0808	26.8858	27.9814	25.6523	27.4234	27.6251	27.3662	26.9539	24.8904	24.7018	26.0802	25.9871	25.4436	0.0013126	20244	1489400000	23	P51679	P51679	C-C chemokine receptor type 4	CCR4	2.09629	0.142292	0.176787	0.48793
26.8623	27.8385	26.965	26.5029	28.217	27.4629	30.0479	29.9117	30.1239	30.4334	30.5296	27.4154	28.7389	28.5969	28.1312	29.4413	28.141	0	107.53	8666100000	155	Q9ULV4;Q9ULV4-2;Q9ULV4-3;B4E3S0;H0YHL7;F8W1H8;F8VUX3;F8VSA4;F8VRE9;F8VTT6;F8VVB7;F8VV53;J3QLV6;J3KSS5;Q6QEF8-4;Q6QEF8-3;Q6QEF8-2;Q6QEF8-5;Q6QEF8	Q9ULV4;Q9ULV4-2;Q9ULV4-3;B4E3S0	Coronin-1C;Coronin	CORO1C	11.9114	0.000387427	0.00113461	0.844098
36.1883	36.2897	36.5698	35.9461	36.4178	36.4442	36.7302	36.8042	36.9634	37.0673	37.1068	36.5839	36.5238	36.5121	36.4193	36.5179	36.4519	0	323.31	1450000000000	1755	P68363;P68363-2	P68363;P68363-2	Tubulin alpha-1B chain	TUBA1B	10.3621	0.000714004	0.00162634	0.824869
37.5121	37.5978	37.6116	37.5484	37.6589	37.6655	37.8162	37.6983	38.0059	37.9688	37.8516	37.4748	37.7175	37.4748	37.4596	37.6253	37.6388	0	323.31	2980000000000	5360	P35579;P35579-2;Q5BKV1;B1AH99;REV__S4R3H4;REV__E7EQT4;REV__Q9UKV3-5;REV__Q9UKV3	P35579;P35579-2	Myosin-9	MYH9	7.93375	0.00218343	0.0047116	0.782904
24.2096	27.4154	24.6445	25.5551	27.2262	25.5315	32.9712	30.393	30.4919	32.9695	30.6458	25.6595	26.0084	24.7182	25.0691	24.7626	26.0833	0	36683	20874000000	64	P01903;Q30118;F5GZ59	P01903;Q30118	HLA class II histocompatibility antigen, DR alpha chain	HLA-DRA	16.2153	9.44145e-05	0.000322557	0.880534
28.6216	28.7129	28.7389	28.7195	28.7325	28.726	28.9705	28.5609	29.2123	28.8858	28.1507	28.9231	28.8564	28.7325	28.8799	28.9841	29.0453	0	93615	6022700000	34	Q8N5K1;I3L1N9	Q8N5K1;I3L1N9	CDGSH iron-sulfur domain-containing protein 2	CISD2	0.465344	0.794395	0.814255	0.17459
30.2193	30.6544	30.393	30.2979	30.4433	30.7849	30.5933	30.2077	30.2869	30.5389	30.341	31.1724	30.6544	30.2535	30.9045	30.7927	30.2869	0	204.14	21349000000	284	Q15833-2;Q15833;Q15833-3;A0A087WWS7;M0R0M7;M0R1A1;M0R118;M0QZ54;M0R376;R4GMY7;M0R0D4;A0A087WUN8	Q15833-2;Q15833;Q15833-3;A0A087WWS7;M0R0M7	Syntaxin-binding protein 2	STXBP2;ZNF14	0.587214	0.710207	0.766276	0.210681
25.9838	27.7325	28.4354	25.7029	28.5278	28.9622	28.8142	26.3169	28.7613	29.2714	27.4234	28.0711	26.604	26.2312	27.9259	27.9031	26.2446	0	10366	3058600000	27	P49961;P49961-2;P49961-6;P49961-5;P49961-4;P49961-3;R4GMQ9	P49961;P49961-2;P49961-6;P49961-5;P49961-4;P49961-3	Ectonucleoside triphosphate diphosphohydrolase 1	ENTPD1	0.47435	0.788174	0.814255	0.17737
31.6458	30.8385	31.4775	30.9609	31.1901	30.933	30.5573	31.0609	31.2422	31.3033	31.5296	30.8309	31.1483	30.8829	30.7849	30.5573	30.5754	0	119.79	30778000000	212	P42574;C9JXR7;A8MVM1;A0A087WU32	P42574;C9JXR7;A8MVM1	Caspase-3;Caspase-3 subunit p17;Caspase-3 subunit p12	CASP3	3.8028	0.0302628	0.0443134	0.633504
28.7031	28.3239	28.0505	27.8264	27.8916	27.6663	28.0914	27.4394	27.5754	28.0864	27.9088	27.9705	27.9484	27.7708	27.8564	27.8324	27.7129	0	29732	3578000000	65	Q96SB8;Q96SB8-2;C9JMN1;A0A0A0MRY1	Q96SB8;Q96SB8-2;C9JMN1	Structural maintenance of chromosomes protein 6	SMC6	2.57041	0.089162	0.114239	0.538824
32.3956	32.4209	32.0958	32.1872	32.2563	32.1392	31.7413	32.0283	32.0895	31.9081	31.8271	31.8719	31.6372	31.9435	31.7494	31.9153	31.6242	0	125.56	55524000000	233	P62879;C9JXA5;E7EP32;C9JIS1;C9JZN1;P62879-2	P62879;C9JXA5;E7EP32;C9JIS1;C9JZN1	Guanine nucleotide-binding protein G(I)/G(S)/G(T) subunit beta-2	GNB2	6.27013	0.00547196	0.00975437	0.740264
33.9763	34.4642	34.4334	33.9763	34.402	34.4396	33.8974	34.3236	34.3101	33.9763	34.13	33.7653	33.4581	33.5062	34.13	33.7653	33.2619	0	323.31	226000000000	729	P08107;P08107-2;V9GZ37	P08107;P08107-2;V9GZ37	Heat shock 70 kDa protein 1A/1B	HSPA1A	3.39526	0.042397	0.0579426	0.60681
28.611	29.7146	28.8916	28.509	29.4727	28.1747	28.3992	28.5052	28.203	28.141	28.1937	27.5969	28.2979	27.7389	28.203	28.6285	27.8203	0	176.07	4614700000	103	P25445-6;P25445;A0A087X1Z7;E6Y7C4;H7C5Z8;P25445-7;P25445-5;P25445-4	P25445-6;P25445	Tumor necrosis factor receptor superfamily member 6	FAS	2.7559	0.0748687	0.0990199	0.556085
32.1453	32.2507	32.2365	32.196	32.2535	32.3905	32.3436	32.2786	32.2952	32.1513	32.2952	31.8119	31.8497	31.7965	32.1901	32.0609	32.1872	0	323.31	62609000000	555	Q9NY33;G3V1D3;G3V180;Q9NY33-4;Q9NY33-2;E9PQ14;E9PPK9;E9PKK8;E9PQF2;E9PNX5	Q9NY33;G3V1D3;G3V180;Q9NY33-4	Dipeptidyl peptidase 3	DPP3	18.7929	4.68868e-05	0.00023053	0.895203
30.0737	30.4433	30.4629	30.2193	30.5481	30.7453	31.4532	31.7333	31.5389	31.5481	31.5664	28.55	27.7958	28.8142	29.2239	28.6561	29.6475	0	173	23541000000	238	Q6PCE3	Q6PCE3	Glucose 1,6-bisphosphate synthase	PGM2L1	37.5102	1.50547e-06	1.54311e-05	0.944599
29.5463	29.5916	29.7113	29.5933	29.6285	29.4154	30.0217	29.8142	29.6781	29.8814	29.7373	28.8324	29.3388	29.1795	28.8623	29.5646	29.0889	0	69695	10408000000	130	Q5W0V3;Q5W0V3-2;Q5W0V1;Q5W0V4	Q5W0V3;Q5W0V3-2	Protein FAM160B1	FAM160B1	6.34924	0.00521946	0.00972717	0.742667
27.3662	28.019	28.3662	27.7581	27.5826	28.3367	27.3153	27.7517	26.6264	27.8741	28.524	27.3153	27.7581	28.1842	26.2586	27.6931	28.0296	0	59536	2519900000	73	Q96LJ7;H0YNC2	Q96LJ7;H0YNC2	Dehydrogenase/reductase SDR family member 1	DHRS1	0.327711	0.885921	0.885921	0.129647
34.5179	34.8654	34.809	34.9591	34.6629	35.0059	34.715	35.0793	34.6995	34.6033	34.8608	34.6361	34.5179	35.0793	35.1338	34.8234	34.8883	0	323.31	395000000000	724	P62258;P62258-2;B4DJF2;I3L3T1;K7EM20;I3L0W5	P62258;P62258-2	14-3-3 protein epsilon	YWHAE	0.661699	0.659991	0.731341	0.231226
35.3101	35.4611	35.7428	35.2724	35.9806	35.4115	35.0673	35.2229	35.6116	35.2654	35.3763	35.327	35.515	35.2084	35.1415	35.2048	35.7201	0	105.59	584000000000	333	P16401	P16401	Histone H1.5	HIST1H1B	0.780568	0.584037	0.665153	0.261886
34.7603	34.6735	34.9848	34.3169	34.6944	35.0832	34.2478	34.3502	34.402	34.337	34.6576	35.1068	34.5296	34.9461	34.5922	34.402	34.9019	0	323.31	393000000000	831	P21796	P21796	Voltage-dependent anion-selective channel protein 1	VDAC1	1.73688	0.206803	0.24938	0.441182
36.305	36.2283	36.1049	36.0471	36.166	36.2965	33.7946	33.6415	34.4642	34.212	34.0512	35.6225	35.697	35.7775	35.3924	35.7702	35.8234	0	323.31	627000000000	1311	Q9Y3Z3;Q9Y3Z3-2;Q9Y3Z3-4;Q9Y3Z3-3	Q9Y3Z3;Q9Y3Z3-2;Q9Y3Z3-4;Q9Y3Z3-3	Deoxynucleoside triphosphate triphosphohydrolase SAMHD1	SAMHD1	112.292	4.6661e-09	1.9131e-07	0.980785
31.4184	31.6839	31.3879	31.5156	31.3672	31.3303	31.0737	31.2193	31.2365	31.1544	31.1361	31.5527	31.4032	31.5014	31.5754	31.2869	31.5062	0	138.12	35825000000	361	I3L0N3;P46459;P46459-2;I3L0L3;I3L2G1;K7EQD6;I3L338;I3L4Q9	I3L0N3;P46459;P46459-2	Vesicle-fusing ATPase	NSF	4.94913	0.012838	0.0210544	0.69227
29.8519	29.7341	29.3992	28.8564	29.3153	28.1842	29.6629	29.1483	29.3992	29.4053	28.2077	29.651	30.2535	29.9814	29.8234	30.2422	29.6612	0	34.28	10526000000	110	Q9BQE5;E9PM95;B0QYK8	Q9BQE5	Apolipoprotein L2	APOL2	3.47283	0.0397044	0.0561338	0.612186
32.4058	32.7191	33.3033	31.196	31.2759	31.0283	31.5754	31.4581	30.6544	31.2135	30.196	31.7088	32.3956	32.7026	31.3142	31.901	31.3982	0	323.31	50625000000	370	Q96PP8;Q96PP8-2;E7ETN8	Q96PP8;Q96PP8-2;E7ETN8	Guanylate-binding protein 5	GBP5	11.3395	0.000481763	0.00131682	0.837512
32.6264	32.8829	33.1407	32.2924	32.0641	32.0737	32.5389	32.9171	31.6329	31.7494	31.1901	32.5504	32.9882	33.0381	31.9882	32.1842	31.846	0	280.03	76746000000	485	P32456	P32456	Interferon-induced guanylate-binding protein 2	GBP2	15.9411	0.000102274	0.000322557	0.878729
25.9541	26.702	26.4571	23.9863	25.0529	25.6606	26.965	24.8515	25.3312	26.0351	27.189	25.7872	27.5165	27.0296	26.8741	28.0813	25.1666	0	50063	1637300000	35	Q9BXL7;E2QRC0;H7BY05	Q9BXL7	Caspase recruitment domain-containing protein 11	CARD11	1.34059	0.317436	0.349179	0.378634
28.0711	27.7195	28.1015	27.1795	27.8264	28.6075	28.604	28.0864	27.6663	28.8415	28.9622	28.8916	28.6355	28.9231	28.8173	28.6998	28.459	0	84114	5042200000	98	O15327;D6RJC3;E7EQN9;E9PCZ3;E9PHC0;E9PG59;O15327-2;H0YA10;D6RE59	O15327;D6RJC3;E7EQN9;E9PCZ3;E9PHC0	Type II inositol 3,4-bisphosphate 4-phosphatase	INPP4B	1.96377	0.163017	0.206906	0.471633
30.1842	30.2869	30.6964	29.6998	30.0479	30.5754	30.2077	30.196	30.8534	31.2479	30.6458	30.0609	30.9188	30.6022	31.1842	31.325	31.2924	0	95165	23595000000	208	Q08380;K7EP36;K7ESM3;K7EKQ5;K7ERZ6;K7EJD3;K7ES75;K7EN99;K7EJY8;K7EQT9	Q08380;K7EP36	Galectin-3-binding protein	LGALS3BP	5.6006	0.00829785	0.0144121	0.71797
31.0283	30.7129	31.0737	30.8682	30.7533	30.8534	31.0084	30.8901	31.4581	31.5978	31.6629	31.1724	31.393	31.0673	31.3724	31.4678	31.3568	0	225.86	33654000000	311	P15498;A0A0A0MR07;P15498-2;F5H5P4;Q96D37;H0YDG2;Q9UKW4-2;Q9UKW4;Q9UKW4-4	P15498;A0A0A0MR07;P15498-2;F5H5P4;Q96D37	Proto-oncogene vav	VAV1	15.7563	0.000108008	0.000396029	0.877481
27.4473	26.8504	27.5609	25.122	27.1795	27.4154	28.341	28.1507	27.9705	28.0914	28.3745	27.7958	27.673	27.4938	27.0609	27.8264	27.3578	0	42793	2916100000	71	P21399;Q5VZA6	P21399	Cytoplasmic aconitate hydratase	ACO1	2.90091	0.0655144	0.0982716	0.568705
26.8264	26.2317	26.0711	24.7301	26.204	24.991	27.0505	26.9428	27.17	27.1015	27.019	26.8741	26.8264	26.6865	27.1507	26.5624	26.9088	0	41026	1491500000	54	P04150-2;P04150;P04150-6;P04150-10;P04150-3;P04150-9;P04150-8;P04150-7;P04150-5;D6RDA9;Q3MSN4	P04150-2;P04150;P04150-6;P04150-10;P04150-3;P04150-9;P04150-8;P04150-7;P04150-5	Glucocorticoid receptor	NR3C1	8.11132	0.00199599	0.00411673	0.786642
30.1842	30.2869	30.9882	29.3303	29.5969	29.6146	31.4823	31.7006	30.4234	30.7533	30.4433	31.325	31.1604	30.933	30.933	30.6713	30.5014	0	238.86	26107000000	273	Q00653-4;Q00653;A0A087WWG7;Q00653-3;M0R119;M0QZX1	Q00653-4;Q00653;A0A087WWG7;Q00653-3	Nuclear factor NF-kappa-B p100 subunit;Nuclear factor NF-kappa-B p52 subunit	NFKB2	20.3551	3.19136e-05	0.000175525	0.902461
31.6544	31.717	32.1574	31.0414	31.1724	31.2814	32.5641	32.2814	31.9609	32.1021	31.8792	31.947	32.1453	31.9188	31.8534	32.1052	31.6458	0	323.31	56471000000	480	P40763;P40763-3;G8JLH9	P40763;P40763-3;G8JLH9	Signal transducer and activator of transcription 3;Signal transducer and activator of transcription	STAT3	12.6307	0.000297997	0.000702421	0.851659
32.0447	31.8004	32.0381	31.9435	31.6586	31.9916	32.5366	32.717	32.2308	32.5435	32.5664	32.2842	31.995	32.1664	32.3142	31.9609	32.4483	0	311.91	69013000000	478	P19838;P19838-2;P19838-3;D6RF93;D6RH30;D6RC45	P19838;P19838-2;P19838-3	Nuclear factor NF-kappa-B p105 subunit;Nuclear factor NF-kappa-B p50 subunit	NFKB1	6.5382	0.0046698	0.0090649	0.748232
25.1795	26.5225	26.2636	26.0833	26.4089	24.708	28.8019	28.8653	29.2007	28.9705	29.2736	27.2891	26.3444	26.673	27.9539	26.9203	27.1604	0	10579	3900300000	37	P07305;P07305-2	P07305;P07305-2	Histone H1.0;Histone H1.0, N-terminally processed	H1F0	16.5733	8.52007e-05	0.000351453	0.882812
26.7389	25.4378	24.848	26.3049	24.6196	25.5909	28.4274	27.726	29.5463	28.9174	29.5736	26.5463	27.4707	27.4154	27.4234	27.9484	27.5014	0	66694	4225100000	75	Q01432;Q01432-5;Q01432-4;Q01432-6;E9PKC5;Q01432-3;E9PIR5;E9PLK6;Q01432-2;E9PPG2;H0YDC3;P23109-2;P23109	Q01432;Q01432-5;Q01432-4;Q01432-6;E9PKC5;Q01432-3	AMP deaminase 3	AMPD3	15.3157	0.000123286	0.000406844	0.874398
29.9259	29.6898	28.7195	30.4234	30.0737	29.8355	30.7373	30.2759	31.4134	30.7927	30.6372	30.4919	30.341	30.3088	30.8157	30.6458	30.5754	0	113.75	23005000000	185	O75828	O75828	Carbonyl reductase [NADPH] 3	CBR3	6.0305	0.00632926	0.0116037	0.732702
27.976	28.509	24.711	27.9088	27.7895	27.9372	28.4154	28.4314	28.8858	28.4314	28.6898	28.2535	28.1937	28.2077	28.1015	28.0762	28.3704	0	30916	4587900000	76	Q9UKG1;C9K0C4;C9JAB0	Q9UKG1	DCC-interacting protein 13-alpha	APPL1	1.16354	0.385625	0.410504	0.345926
25.8049	27.2803	24.7109	26.9539	27.3324	25.361	27.3066	27.019	27.5389	27.189	27.3578	26.1493	27.5014	28.3196	27.7771	27.604	27.5165	0	50982	2016600000	47	A0A0A0MRE5;Q9ULH1;Q9ULH1-2;H0YBF7;H0YBY9;H0YBM4;E5RHD7;O43150-2;O43150	A0A0A0MRE5;Q9ULH1;Q9ULH1-2;H0YBF7	Arf-GAP with SH3 domain, ANK repeat and PH domain-containing protein 1	ASAP1	1.63528	0.230497	0.269756	0.426378
33.3568	33.6307	33.7553	33.4702	33.5296	33.8138	33.6415	33.5641	33.9063	33.7353	33.6415	33.5754	33.3033	33.4943	33.7849	33.7849	33.6198	0	323.31	183000000000	757	Q9UHD8-5;Q9UHD8-7;Q9UHD8-2;Q9UHD8;Q9UHD8-3;Q9UHD8-4;Q9UHD8-9;Q9UHD8-8;K7EL40;K7EK18;K7ER52;K7EIE4;K7EQD7;K7EJV0;K7ELJ9;K7EPY1;K7ER14;K7EJZ2;K7EIR4;K7EKN4;K7EN52;K7ENQ5;K7EJ51;K7EJL9;K7EQ08;K7ERG1;K7ER34	Q9UHD8-5;Q9UHD8-7;Q9UHD8-2;Q9UHD8;Q9UHD8-3;Q9UHD8-4;Q9UHD8-9;Q9UHD8-8	Septin-9	SEPTIN9	1.60915	0.237059	0.269756	0.422444
25.9081	26.7283	26.4306	26.1452	25.4593	26.6221	28.2216	25.5062	27.7833	27.611	27.6865	24.4885	26.0427	25.6726	26.8974	26.8623	27.9039	0	64138	1870500000	25	O75886;O75886-2	O75886;O75886-2	Signal transducing adapter molecule 2	STAM2	3.32461	0.0450361	0.070771	0.601782
34.3033	34.212	34.1068	34.2619	34.1828	34.1453	34.5002	34.6307	34.2336	34.1223	34.2478	34.2828	34.4209	34.547	34.2689	34.0753	34.3303	0	323.31	287000000000	885	P50990;P50990-2;P50990-3;H7C2U0	P50990;P50990-2;P50990-3	T-complex protein 1 subunit theta	CCT8	5.42233	0.00932003	0.015378	0.711374
27.3239	27.3992	26.8504	27.5754	27.1984	25.5602	26.3471	27.141	27.019	25.8799	26.9203	27.7325	27.4234	27.509	27.976	27.5165	27.8916	0	95055	2028800000	42	Q07065	Q07065	Cytoskeleton-associated protein 4	CKAP4	1.97475	0.161177	0.206906	0.473022
29.3023	28.9203	29.2422	29.2869	29.3704	28.9174	28.8234	29.0479	29.2123	29.1604	29.1771	30.1604	30.7692	30.7453	30.6372	30.8901	31.0283	0	81618	13366000000	102	Q8NHV1	Q8NHV1	GTPase IMAP family member 7	GIMAP7	39.7529	1.11726e-06	1.84347e-05	0.94756
31.225	31.3303	30.9609	31.4234	31.3303	30.9117	30.6544	30.7771	31.0673	31.08	31.1115	31.7373	32.005	31.9643	32.0512	32.5435	32.3383	0	271.97	41588000000	312	A0A087WTJ2;Q96F15;Q96F15-2	A0A087WTJ2;Q96F15;Q96F15-2	GTPase IMAP family member 5	GIMAP5	26.2709	9.11294e-06	6.01454e-05	0.922728
30.8682	30.8608	30.7373	30.7613	30.846	30.7692	30.8829	30.6881	30.7771	30.8234	30.7292	31.4134	31.2869	31.225	31.393	31.5062	31.4581	0	183.78	30559000000	339	A0FGR8-2;H7BXI1;A0A087WXU3;A0FGR8;A0FGR8-6;A0FGR8-4;A0FGR8-5	A0FGR8-2;H7BXI1;A0A087WXU3;A0FGR8;A0FGR8-6;A0FGR8-4	Extended synaptotagmin-2	ESYT2	47.3553	4.5182e-07	1.491e-05	0.955605
27.9031	27.4461	26.965	27.1015	27.6251	26.0894	26.228	25.7657	26.5696	24.4862	26.604	28.0609	29.7802	29.995	29.5844	30.5389	30.5573	0	95.1	5800300000	88	Q8ND71	Q8ND71	GTPase IMAP family member 8	GIMAP8	12.8463	0.00027611	0.000702421	0.853784
29.5296	29.3536	29.5591	29.3869	29.3217	29.4938	29.2891	28.7958	30.0084	29.9814	29.6475	30.4629	30.5203	30.1842	30.5754	30.6798	30.3828	0	139.03	13899000000	187	Q96PE3-2;Q96PE3-3;Q96PE3;Q96PE3-4;B8ZZB2	Q96PE3-2;Q96PE3-3;Q96PE3;Q96PE3-4	Type I inositol 3,4-bisphosphate 4-phosphatase	INPP4A	28.9849	5.57347e-06	4.59812e-05	0.929453
26.2589	25.4707	24.744	26.9088	25.6237	25.9892	28.066	27.1795	28.8564	29.0557	27.6458	29.4413	30.6458	28.5609	29.8445	31.1604	28.3992	0	39567	7560300000	74	Q8N1K5;Q8N1K5-4;A0A0A0MRK3;Q8N1K5-2;Q8N1K5-3;X1WI26	Q8N1K5;Q8N1K5-4;A0A0A0MRK3;Q8N1K5-2;Q8N1K5-3	Protein THEMIS	THEMIS	10.7024	0.00062062	0.00136536	0.829489
29.8309	29.7517	30.196	30.1115	29.94	30.2422	29.9117	29.94	30.1239	29.8593	29.7958	29.995	29.9814	29.995	30.0864	30.2422	30.5014	0	154.51	14823000000	242	Q6PGP7;D6RCE2;H0Y964;D6RDA0	Q6PGP7	Tetratricopeptide repeat protein 37	TTC37	2.05721	0.148078	0.203607	0.48323
32.9574	32.6819	32.2924	33.0927	32.6	32.7712	31.2365	31.393	33.5754	33.4083	33.1975	32.2619	32.3463	32.5686	33.6198	33.3169	33.5412	0	279.67	108000000000	363	Q53EL6-2;Q53EL6;Q5VZS7	Q53EL6-2;Q53EL6	Programmed cell death protein 4	PDCD4	30.8048	4.10129e-06	4.51142e-05	0.933343
33.1931	32.8847	32.779	33.1649	33.0705	33.1254	31.8937	31.8271	32.9382	32.3646	32.648	32.9848	32.622	33.0657	33.6307	33.3698	33.3169	0	181.61	113000000000	542	P27487;F8WE17;F8WBB6;H7C1N5	P27487	Dipeptidyl peptidase 4;Dipeptidyl peptidase 4 membrane form;Dipeptidyl peptidase 4 soluble form	DPP4	17.1345	7.28044e-05	0.000343221	0.886214
32.7553	33.088	33.3568	32.8062	32.8792	33.6839	32.2786	32.6713	32.6394	32.7731	32.9677	32.8847	32.8992	33.3169	33.2897	33.4334	33.4083	0	202.33	110000000000	363	P30740;P30740-2;C9J7N5;O75830	P30740;P30740-2	Leukocyte elastase inhibitor	SERPINB1	2.79109	0.0724646	0.103971	0.559215
32.9452	32.933	33.1192	32.9063	32.8497	33.2193	32.2619	32.2279	32.3776	32.3698	32.5156	32.8422	32.611	32.7129	32.8328	32.6415	32.9081	0	296.46	89063000000	598	Q9NSE4	Q9NSE4	Isoleucine--tRNA ligase, mitochondrial	IARS2	14.5932	0.000154238	0.000462714	0.868994
31.6586	31.3776	31.2591	31.4775	31.341	30.9609	31.1842	30.9677	31.2591	31.5014	30.9814	31.3356	31.2924	31.4083	31.4234	31.3776	31.2308	0	154.7	35454000000	281	P05771-2;P05771;H3BV73;I3L1Z0;I3L148	P05771-2;P05771	Protein kinase C beta type	PRKCB	0.94383	0.490476	0.490476	0.300217
32.1269	32.5273	32.0479	32.3169	32.1931	32.5085	31.8042	31.8042	31.7652	31.5062	31.9295	31.3033	31.362	31.3982	31.3568	31.4532	31.7965	0	323.31	50224000000	389	Q13451;Q13451-2	Q13451	Peptidyl-prolyl cis-trans isomerase FKBP5	FKBP5	12.7706	0.000283574	0.000702421	0.853045
30.1115	30.0864	29.1604	29.995	29.57	29.3044	29.1164	29.2285	29.651	28.9841	29.524	28.4032	29.2123	29.6146	28.8682	29.4073	29.6998	0	63.34	9698100000	89	C9JF66;Q6PIZ9	C9JF66;Q6PIZ9	T-cell receptor-associated transmembrane adapter 1	TRAT1	1.02789	0.447544	0.46153	0.31844
26.9428	27.0609	26.4266	27.3578	27.189	27.2646	27.2891	26.6181	28.1507	27.8564	26.5029	27.2714	25.792	26.6778	27.1795	25.705	25.482	0	13021	1736800000	35	Q13642-1;Q13642-5;Q13642-4;Q5JXI8;Q13642;Q5JXI0;Q5JXH9;Q5JXH8;Q5JXH7;Q5JXI3;Q5JXI2;Q13642-3	Q13642-1;Q13642-5;Q13642-4;Q5JXI8;Q13642;Q5JXI0;Q5JXH9;Q5JXH8;Q5JXH7;Q5JXI3;Q5JXI2;Q13642-3	Four and a half LIM domains protein 1	FHL1	1.66009	0.224449	0.269756	0.430065

### Sheet: Eff. Treg sig. (no imputation)
Supplementary Table 3 (Tab 2). List of detected proteins of the effector Treg cell signature, using a different filter for valid values as described in the Methods, without missing value imputation. Values in yellow and blue indicate the upregulated and downregulated part of the effector Treg cell signature, respectively.
tTreg Stim D1	tTreg Stim D2	tTreg Stim D3	tTreg Unstim D1	tTreg Unstim D2	tTreg Unstim D3	iTreg Stim D2	iTreg Stim D3	iTreg Unstim D1	iTreg Unstim D2	iTreg Unstim D3	Tconv Stim D1	Tconv Stim D2	Tconv Stim D3	Tconv Unstim D1	Tconv Unstim D2	Tconv Unstim D3	Q-value	Score	Intensity	MS/MS Count	Protein IDs	Majority protein IDs	Protein names	Gene names
29.019	29.6798	29.3848	29.5573	29.7211	29.6697	30.2422	30.3088	29.6747	29.8203	29.7309	30.1724	30.6881	30.4032	29.9117	30.1724	30.3515	0	105.03	14180000000	142	Q9UBS4;H7C2Y5	Q9UBS4	DnaJ homolog subfamily B member 11	DNAJB11
33.3956	33.3956	33.5754	33.3169	33.3698	33.6629	33.6522	33.7453	33.3956	33.5641	33.6629	33.5179	33.4702	33.7453	33.4823	33.4943	33.5867	0	323.31	169000000000	782	P11586;F5H2F4;V9GYY3	P11586;F5H2F4	C-1-tetrahydrofolate synthase, cytoplasmic;Methylenetetrahydrofolate dehydrogenase;Methenyltetrahydrofolate cyclohydrolase;Formyltetrahydrofolate synthetase;C-1-tetrahydrofolate synthase, cytoplasmic, N-terminally processed	MTHFD1
34.1529	34.2619	34.6361	34.0184	33.933	34.4823	34.8375	34.9591	34.6253	34.9505	34.7702	34.9063	34.809	34.5002	34.2759	34.5412	34.5641	0	97739	379000000000	484	Q5JP53;P07437;Q5ST81	Q5JP53;P07437;Q5ST81	Tubulin beta chain	TUBB
30.6458	30.7211	30.7771	30.2535	30.4823	30.3828	31.6285	31.6154	31.2647	30.995	30.7453	31.3033	31.5435	31.1664	31.0414	31.4384	31.2308	0	176.13	31504000000	198	Q96AG4;I3L223	Q96AG4	Leucine-rich repeat-containing protein 59	LRRC59
29.7645	29.4571	29.5165	29.5591	29.2376	29.0349	31.1664	31.099	30.4433	30.6629	30.2193	30.7927	30.8234	30.4727	30.2193	30.5109	30.1361	0	81209	20054000000	150	O14929;O14929-2;F8W9G7;F8WEW1	O14929;O14929-2	Histone acetyltransferase type B catalytic subunit	HAT1
32.4259	31.8081	31.7088	32.2979	32.0769	31.6501	32.9882	32.9574	32.7888	32.9242	32.5844	32.4967	32.7514	32.5062	32.2675	32.7393	32.525	0	288.59	88183000000	387	P39748;P39748-2;I3L3E9;F5H1Y3	P39748;P39748-2;I3L3E9	Flap endonuclease 1	FEN1
31.2422	31.5062	31.4967	31.3033	31.1664	31.1052	33.5062	33.4209	32.6985	33.2106	32.9206	32.555	32.7653	32.2279	31.947	32.1544	31.3879	0	323.31	84247000000	518	P49736;H0Y8E6;F8WDM3;C9J013;C9JZ21	P49736;H0Y8E6	DNA replication licensing factor MCM2	MCM2
31.3033	31.4483	31.341	31.225	31.0217	30.7692	33.5754	33.6522	32.859	33.4083	33	32.4823	32.81	32.3698	31.7849	32.0769	31.6839	0	323.31	90812000000	503	P33991;E5RG31;E5RFJ8;E5RFR3;E5RG53;Q9UJA3-2;Q9UJA3-3;Q9UJA3;Q9UJA3-4	P33991	DNA replication licensing factor MCM4	MCM4
31.1604	31.4532	31.6329	31.3515	31.4629	30.8829	33.4334	33.4334	32.6022	33.3169	32.9312	32.4108	32.8004	32.0512	31.9365	32.0609	31.2422	0	323.31	84257000000	499	Q14566	Q14566	DNA replication licensing factor MCM6	MCM6
31.7006	31.6022	31.5343	31.6756	31.5933	31.6501	33.6307	33.6522	32.9295	33.3828	33.0641	32.5296	32.8215	32.6437	32.1361	32.2106	31.8974	0	323.31	98908000000	602	P25205;P25205-2;J3KQ69;Q7Z6P5	P25205;P25205-2;J3KQ69	DNA replication licensing factor MCM3	MCM3
24.6703	26.726	23.6209	27.0609	24.1871	NaN	30.6798	30.9882	28.1556	28.5463	28.189	28.2935	29.2239	28.7581	27.3153	27.4862	25.6264	0	92147	6389200000	129	Q6PL18;Q6PL18-2	Q6PL18	ATPase family AAA domain-containing protein 2	ATAD2
30.1483	30.3303	31.5664	26.2589	27.3066	NaN	33.4334	33.5867	29.2825	30.5844	30.362	32.4259	32.341	31.9712	29.6578	29.6798	27.7389	0	176.43	43668000000	249	P02786;G3V0E5;H7C3V5;F8WBE5	P02786;G3V0E5	Transferrin receptor protein 1;Transferrin receptor protein 1, serum form	TFRC
29.4254	29.7581	29.3557	NaN	29.094	27.7708	31.3724	31.0479	30.5664	30.7129	30.1483	29.7113	29.6268	29.5109	27.6389	NaN	26.7895	0	52663	14546000000	90	P04233-2	P04233-2	HLA class II histocompatibility antigen gamma chain	CD74
29.099	29.0164	28.8203	29.2239	28.8564	29.0453	29.8173	29.7533	29.2825	29.2262	29.524	29.2239	28.9896	28.9316	29.611	28.8264	28.8653	0	123.79	8148600000	154	Q14699;G3XAJ6;C9JHG2;C9JRN3;C9JWQ9;F8WAR1;U3KPZ2;H7BZ31;Q52LD8	Q14699;G3XAJ6;C9JHG2	Raftlin	RFTN1
32.6964	32.665	32.6285	32.3698	32.6608	32.5618	33.0283	32.8309	33.0625	33.2193	33.1146	32.859	32.4919	32.4359	33.0332	32.717	32.3646	0	290.58	106000000000	557	P28838-2;P28838;H0Y9Q1;H0Y983	P28838-2;P28838	Cytosol aminopeptidase	LAP3
33.4209	33.1052	33.2897	33.2478	33.1483	33.0689	34.0673	33.9153	33.8328	33.9242	33.9763	32.9609	32.9865	32.6394	33.3698	33.3033	32.8157	0	221.06	169000000000	609	E7EQR4;P15311	E7EQR4;P15311	Ezrin	EZR
NaN	NaN	26.6865	NaN	NaN	26.8858	27.9814	NaN	27.4234	27.6251	27.3662	26.9539	NaN	NaN	NaN	NaN	NaN	0.0013126	20244	1489400000	23	P51679	P51679	C-C chemokine receptor type 4	CCR4
26.8623	27.8385	26.965	26.5029	28.217	27.4629	30.0479	29.9117	30.1239	30.4334	30.5296	27.4154	28.7389	28.5969	28.1312	29.4413	28.141	0	107.53	8666100000	155	Q9ULV4;Q9ULV4-2;Q9ULV4-3;B4E3S0;H0YHL7;F8W1H8;F8VUX3;F8VSA4;F8VRE9;F8VTT6;F8VVB7;F8VV53;J3QLV6;J3KSS5;Q6QEF8-4;Q6QEF8-3;Q6QEF8-2;Q6QEF8-5;Q6QEF8	Q9ULV4;Q9ULV4-2;Q9ULV4-3;B4E3S0	Coronin-1C;Coronin	CORO1C
36.1883	36.2897	36.5698	35.9461	36.4178	36.4442	36.7302	36.8042	36.9634	37.0673	37.1068	36.5839	36.5238	36.5121	36.4193	36.5179	36.4519	0	323.31	1450000000000	1755	P68363;P68363-2	P68363;P68363-2	Tubulin alpha-1B chain	TUBA1B
37.5121	37.5978	37.6116	37.5484	37.6589	37.6655	37.8162	37.6983	38.0059	37.9688	37.8516	37.4748	37.7175	37.4748	37.4596	37.6253	37.6388	0	323.31	2980000000000	5360	P35579;P35579-2;Q5BKV1;B1AH99;REV__S4R3H4;REV__E7EQT4;REV__Q9UKV3-5;REV__Q9UKV3	P35579;P35579-2	Myosin-9	MYH9
24.2096	27.4154	NaN	25.5551	27.2262	25.5315	32.9712	30.393	30.4919	32.9695	30.6458	25.6595	26.0084	24.7182	25.0691	NaN	NaN	0	36683	20874000000	64	P01903;Q30118;F5GZ59	P01903;Q30118	HLA class II histocompatibility antigen, DR alpha chain	HLA-DRA
28.6216	28.7129	28.7389	28.7195	28.7325	28.726	28.9705	28.5609	29.2123	28.8858	28.1507	28.9231	28.8564	28.7325	28.8799	28.9841	29.0453	0	93615	6022700000	34	Q8N5K1;I3L1N9	Q8N5K1;I3L1N9	CDGSH iron-sulfur domain-containing protein 2	CISD2
30.2193	30.6544	30.393	30.2979	30.4433	30.7849	30.5933	30.2077	30.2869	30.5389	30.341	31.1724	30.6544	30.2535	30.9045	30.7927	30.2869	0	204.14	21349000000	284	Q15833-2;Q15833;Q15833-3;A0A087WWS7;M0R0M7;M0R1A1;M0R118;M0QZ54;M0R376;R4GMY7;M0R0D4;A0A087WUN8	Q15833-2;Q15833;Q15833-3;A0A087WWS7;M0R0M7	Syntaxin-binding protein 2	STXBP2;ZNF14
NaN	27.7325	28.4354	NaN	28.5278	28.9622	28.8142	NaN	28.7613	29.2714	27.4234	28.0711	26.604	NaN	27.9259	27.9031	NaN	0	10366	3058600000	27	P49961;P49961-2;P49961-6;P49961-5;P49961-4;P49961-3;R4GMQ9	P49961;P49961-2;P49961-6;P49961-5;P49961-4;P49961-3	Ectonucleoside triphosphate diphosphohydrolase 1	ENTPD1
31.6458	30.8385	31.4775	30.9609	31.1901	30.933	30.5573	31.0609	31.2422	31.3033	31.5296	30.8309	31.1483	30.8829	30.7849	30.5573	30.5754	0	119.79	30778000000	212	P42574;C9JXR7;A8MVM1;A0A087WU32	P42574;C9JXR7;A8MVM1	Caspase-3;Caspase-3 subunit p17;Caspase-3 subunit p12	CASP3
28.7031	28.3239	28.0505	27.8264	27.8916	27.6663	28.0914	27.4394	27.5754	28.0864	27.9088	27.9705	27.9484	27.7708	27.8564	27.8324	27.7129	0	29732	3578000000	65	Q96SB8;Q96SB8-2;C9JMN1;A0A0A0MRY1	Q96SB8;Q96SB8-2;C9JMN1	Structural maintenance of chromosomes protein 6	SMC6
32.3956	32.4209	32.0958	32.1872	32.2563	32.1392	31.7413	32.0283	32.0895	31.9081	31.8271	31.8719	31.6372	31.9435	31.7494	31.9153	31.6242	0	125.56	55524000000	233	P62879;C9JXA5;E7EP32;C9JIS1;C9JZN1;P62879-2	P62879;C9JXA5;E7EP32;C9JIS1;C9JZN1	Guanine nucleotide-binding protein G(I)/G(S)/G(T) subunit beta-2	GNB2
33.9763	34.4642	34.4334	33.9763	34.402	34.4396	33.8974	34.3236	34.3101	33.9763	34.13	33.7653	33.4581	33.5062	34.13	33.7653	33.2619	0	323.31	226000000000	729	P08107;P08107-2;V9GZ37	P08107;P08107-2;V9GZ37	Heat shock 70 kDa protein 1A/1B	HSPA1A
28.611	29.7146	28.8916	28.509	29.4727	28.1747	28.3992	28.5052	28.203	28.141	28.1937	27.5969	28.2979	27.7389	28.203	28.6285	27.8203	0	176.07	4614700000	103	P25445-6;P25445;A0A087X1Z7;E6Y7C4;H7C5Z8;P25445-7;P25445-5;P25445-4	P25445-6;P25445	Tumor necrosis factor receptor superfamily member 6	FAS
32.1453	32.2507	32.2365	32.196	32.2535	32.3905	32.3436	32.2786	32.2952	32.1513	32.2952	31.8119	31.8497	31.7965	32.1901	32.0609	32.1872	0	323.31	62609000000	555	Q9NY33;G3V1D3;G3V180;Q9NY33-4;Q9NY33-2;E9PQ14;E9PPK9;E9PKK8;E9PQF2;E9PNX5	Q9NY33;G3V1D3;G3V180;Q9NY33-4	Dipeptidyl peptidase 3	DPP3
30.0737	30.4433	30.4629	30.2193	30.5481	30.7453	31.4532	31.7333	31.5389	31.5481	31.5664	28.55	27.7958	28.8142	29.2239	28.6561	29.6475	0	173	23541000000	238	Q6PCE3	Q6PCE3	Glucose 1,6-bisphosphate synthase	PGM2L1
29.5463	29.5916	29.7113	29.5933	29.6285	29.4154	30.0217	29.8142	29.6781	29.8814	29.7373	28.8324	29.3388	29.1795	28.8623	29.5646	29.0889	0	69695	10408000000	130	Q5W0V3;Q5W0V3-2;Q5W0V1;Q5W0V4	Q5W0V3;Q5W0V3-2	Protein FAM160B1	FAM160B1
27.3662	28.019	28.3662	27.7581	27.5826	28.3367	27.3153	27.7517	NaN	27.8741	28.524	27.3153	27.7581	28.1842	NaN	27.6931	28.0296	0	59536	2519900000	73	Q96LJ7;H0YNC2	Q96LJ7;H0YNC2	Dehydrogenase/reductase SDR family member 1	DHRS1
34.5179	34.8654	34.809	34.9591	34.6629	35.0059	34.715	35.0793	34.6995	34.6033	34.8608	34.6361	34.5179	35.0793	35.1338	34.8234	34.8883	0	323.31	395000000000	724	P62258;P62258-2;B4DJF2;I3L3T1;K7EM20;I3L0W5	P62258;P62258-2	14-3-3 protein epsilon	YWHAE
35.3101	35.4611	35.7428	35.2724	35.9806	35.4115	35.0673	35.2229	35.6116	35.2654	35.3763	35.327	35.515	35.2084	35.1415	35.2048	35.7201	0	105.59	584000000000	333	P16401	P16401	Histone H1.5	HIST1H1B
34.7603	34.6735	34.9848	34.3169	34.6944	35.0832	34.2478	34.3502	34.402	34.337	34.6576	35.1068	34.5296	34.9461	34.5922	34.402	34.9019	0	323.31	393000000000	831	P21796	P21796	Voltage-dependent anion-selective channel protein 1	VDAC1
36.305	36.2283	36.1049	36.0471	36.166	36.2965	33.7946	33.6415	34.4642	34.212	34.0512	35.6225	35.697	35.7775	35.3924	35.7702	35.8234	0	323.31	627000000000	1311	Q9Y3Z3;Q9Y3Z3-2;Q9Y3Z3-4;Q9Y3Z3-3	Q9Y3Z3;Q9Y3Z3-2;Q9Y3Z3-4;Q9Y3Z3-3	Deoxynucleoside triphosphate triphosphohydrolase SAMHD1	SAMHD1
31.4184	31.6839	31.3879	31.5156	31.3672	31.3303	31.0737	31.2193	31.2365	31.1544	31.1361	31.5527	31.4032	31.5014	31.5754	31.2869	31.5062	0	138.12	35825000000	361	I3L0N3;P46459;P46459-2;I3L0L3;I3L2G1;K7EQD6;I3L338;I3L4Q9	I3L0N3;P46459;P46459-2	Vesicle-fusing ATPase	NSF
29.8519	29.7341	29.3992	28.8564	29.3153	28.1842	29.6629	29.1483	29.3992	29.4053	28.2077	29.651	30.2535	29.9814	29.8234	30.2422	29.6612	0	34.28	10526000000	110	Q9BQE5;E9PM95;B0QYK8	Q9BQE5	Apolipoprotein L2	APOL2
32.4058	32.7191	33.3033	31.196	31.2759	31.0283	31.5754	31.4581	30.6544	31.2135	30.196	31.7088	32.3956	32.7026	31.3142	31.901	31.3982	0	323.31	50625000000	370	Q96PP8;Q96PP8-2;E7ETN8	Q96PP8;Q96PP8-2;E7ETN8	Guanylate-binding protein 5	GBP5
32.6264	32.8829	33.1407	32.2924	32.0641	32.0737	32.5389	32.9171	31.6329	31.7494	31.1901	32.5504	32.9882	33.0381	31.9882	32.1842	31.846	0	280.03	76746000000	485	P32456	P32456	Interferon-induced guanylate-binding protein 2	GBP2
NaN	NaN	NaN	NaN	NaN	NaN	26.965	NaN	NaN	NaN	27.189	NaN	27.5165	27.0296	26.8741	28.0813	NaN	0	50063	1637300000	35	Q9BXL7;E2QRC0;H7BY05	Q9BXL7	Caspase recruitment domain-containing protein 11	CARD11
28.0711	27.7195	28.1015	27.1795	27.8264	28.6075	28.604	28.0864	27.6663	28.8415	28.9622	28.8916	28.6355	28.9231	28.8173	28.6998	28.459	0	84114	5042200000	98	O15327;D6RJC3;E7EQN9;E9PCZ3;E9PHC0;E9PG59;O15327-2;H0YA10;D6RE59	O15327;D6RJC3;E7EQN9;E9PCZ3;E9PHC0	Type II inositol 3,4-bisphosphate 4-phosphatase	INPP4B
30.1842	30.2869	30.6964	29.6998	30.0479	30.5754	30.2077	30.196	30.8534	31.2479	30.6458	30.0609	30.9188	30.6022	31.1842	31.325	31.2924	0	95165	23595000000	208	Q08380;K7EP36;K7ESM3;K7EKQ5;K7ERZ6;K7EJD3;K7ES75;K7EN99;K7EJY8;K7EQT9	Q08380;K7EP36	Galectin-3-binding protein	LGALS3BP
31.0283	30.7129	31.0737	30.8682	30.7533	30.8534	31.0084	30.8901	31.4581	31.5978	31.6629	31.1724	31.393	31.0673	31.3724	31.4678	31.3568	0	225.86	33654000000	311	P15498;A0A0A0MR07;P15498-2;F5H5P4;Q96D37;H0YDG2;Q9UKW4-2;Q9UKW4;Q9UKW4-4	P15498;A0A0A0MR07;P15498-2;F5H5P4;Q96D37	Proto-oncogene vav	VAV1
27.4473	26.8504	27.5609	NaN	27.1795	27.4154	28.341	28.1507	27.9705	28.0914	28.3745	27.7958	27.673	27.4938	27.0609	27.8264	27.3578	0	42793	2916100000	71	P21399;Q5VZA6	P21399	Cytoplasmic aconitate hydratase	ACO1
26.8264	26.2317	26.0711	NaN	26.204	NaN	27.0505	26.9428	27.17	27.1015	27.019	26.8741	26.8264	26.6865	27.1507	26.5624	26.9088	0	41026	1491500000	54	P04150-2;P04150;P04150-6;P04150-10;P04150-3;P04150-9;P04150-8;P04150-7;P04150-5;D6RDA9;Q3MSN4	P04150-2;P04150;P04150-6;P04150-10;P04150-3;P04150-9;P04150-8;P04150-7;P04150-5	Glucocorticoid receptor	NR3C1
30.1842	30.2869	30.9882	29.3303	29.5969	29.6146	31.4823	31.7006	30.4234	30.7533	30.4433	31.325	31.1604	30.933	30.933	30.6713	30.5014	0	238.86	26107000000	273	Q00653-4;Q00653;A0A087WWG7;Q00653-3;M0R119;M0QZX1	Q00653-4;Q00653;A0A087WWG7;Q00653-3	Nuclear factor NF-kappa-B p100 subunit;Nuclear factor NF-kappa-B p52 subunit	NFKB2
31.6544	31.717	32.1574	31.0414	31.1724	31.2814	32.5641	32.2814	31.9609	32.1021	31.8792	31.947	32.1453	31.9188	31.8534	32.1052	31.6458	0	323.31	56471000000	480	P40763;P40763-3;G8JLH9	P40763;P40763-3;G8JLH9	Signal transducer and activator of transcription 3;Signal transducer and activator of transcription	STAT3
32.0447	31.8004	32.0381	31.9435	31.6586	31.9916	32.5366	32.717	32.2308	32.5435	32.5664	32.2842	31.995	32.1664	32.3142	31.9609	32.4483	0	311.91	69013000000	478	P19838;P19838-2;P19838-3;D6RF93;D6RH30;D6RC45	P19838;P19838-2;P19838-3	Nuclear factor NF-kappa-B p105 subunit;Nuclear factor NF-kappa-B p50 subunit	NFKB1
25.1795	26.5225	NaN	26.0833	26.4089	NaN	28.8019	28.8653	29.2007	28.9705	29.2736	27.2891	26.3444	26.673	27.9539	26.9203	27.1604	0	10579	3900300000	37	P07305;P07305-2	P07305;P07305-2	Histone H1.0;Histone H1.0, N-terminally processed	H1F0
26.7389	NaN	24.848	26.3049	NaN	NaN	28.4274	27.726	29.5463	28.9174	29.5736	26.5463	27.4707	27.4154	27.4234	27.9484	27.5014	0	66694	4225100000	75	Q01432;Q01432-5;Q01432-4;Q01432-6;E9PKC5;Q01432-3;E9PIR5;E9PLK6;Q01432-2;E9PPG2;H0YDC3;P23109-2;P23109	Q01432;Q01432-5;Q01432-4;Q01432-6;E9PKC5;Q01432-3	AMP deaminase 3	AMPD3
29.9259	29.6898	28.7195	30.4234	30.0737	29.8355	30.7373	30.2759	31.4134	30.7927	30.6372	30.4919	30.341	30.3088	30.8157	30.6458	30.5754	0	113.75	23005000000	185	O75828	O75828	Carbonyl reductase [NADPH] 3	CBR3
27.976	28.509	NaN	27.9088	27.7895	27.9372	28.4154	28.4314	28.8858	28.4314	28.6898	28.2535	28.1937	28.2077	28.1015	28.0762	28.3704	0	30916	4587900000	76	Q9UKG1;C9K0C4;C9JAB0	Q9UKG1	DCC-interacting protein 13-alpha	APPL1
NaN	27.2803	NaN	26.9539	27.3324	NaN	27.3066	27.019	27.5389	27.189	27.3578	NaN	27.5014	28.3196	27.7771	27.604	27.5165	0	50982	2016600000	47	A0A0A0MRE5;Q9ULH1;Q9ULH1-2;H0YBF7;H0YBY9;H0YBM4;E5RHD7;O43150-2;O43150	A0A0A0MRE5;Q9ULH1;Q9ULH1-2;H0YBF7	Arf-GAP with SH3 domain, ANK repeat and PH domain-containing protein 1	ASAP1
33.3568	33.6307	33.7553	33.4702	33.5296	33.8138	33.6415	33.5641	33.9063	33.7353	33.6415	33.5754	33.3033	33.4943	33.7849	33.7849	33.6198	0	323.31	183000000000	757	Q9UHD8-5;Q9UHD8-7;Q9UHD8-2;Q9UHD8;Q9UHD8-3;Q9UHD8-4;Q9UHD8-9;Q9UHD8-8;K7EL40;K7EK18;K7ER52;K7EIE4;K7EQD7;K7EJV0;K7ELJ9;K7EPY1;K7ER14;K7EJZ2;K7EIR4;K7EKN4;K7EN52;K7ENQ5;K7EJ51;K7EJL9;K7EQ08;K7ERG1;K7ER34	Q9UHD8-5;Q9UHD8-7;Q9UHD8-2;Q9UHD8;Q9UHD8-3;Q9UHD8-4;Q9UHD8-9;Q9UHD8-8	Septin-9	SEPTIN9
NaN	NaN	NaN	NaN	NaN	NaN	28.2216	NaN	27.7833	27.611	27.6865	NaN	NaN	NaN	26.8974	26.8623	NaN	0	64138	1870500000	25	O75886;O75886-2	O75886;O75886-2	Signal transducing adapter molecule 2	STAM2
34.3033	34.212	34.1068	34.2619	34.1828	34.1453	34.5002	34.6307	34.2336	34.1223	34.2478	34.2828	34.4209	34.547	34.2689	34.0753	34.3303	0	323.31	287000000000	885	P50990;P50990-2;P50990-3;H7C2U0	P50990;P50990-2;P50990-3	T-complex protein 1 subunit theta	CCT8
27.3239	27.3992	26.8504	27.5754	27.1984	NaN	NaN	27.141	27.019	NaN	26.9203	27.7325	27.4234	27.509	27.976	27.5165	27.8916	0	95055	2028800000	42	Q07065	Q07065	Cytoskeleton-associated protein 4	CKAP4
29.3023	28.9203	29.2422	29.2869	29.3704	28.9174	28.8234	29.0479	29.2123	29.1604	29.1771	30.1604	30.7692	30.7453	30.6372	30.8901	31.0283	0	81618	13366000000	102	Q8NHV1	Q8NHV1	GTPase IMAP family member 7	GIMAP7
31.225	31.3303	30.9609	31.4234	31.3303	30.9117	30.6544	30.7771	31.0673	31.08	31.1115	31.7373	32.005	31.9643	32.0512	32.5435	32.3383	0	271.97	41588000000	312	A0A087WTJ2;Q96F15;Q96F15-2	A0A087WTJ2;Q96F15;Q96F15-2	GTPase IMAP family member 5	GIMAP5
30.8682	30.8608	30.7373	30.7613	30.846	30.7692	30.8829	30.6881	30.7771	30.8234	30.7292	31.4134	31.2869	31.225	31.393	31.5062	31.4581	0	183.78	30559000000	339	A0FGR8-2;H7BXI1;A0A087WXU3;A0FGR8;A0FGR8-6;A0FGR8-4;A0FGR8-5	A0FGR8-2;H7BXI1;A0A087WXU3;A0FGR8;A0FGR8-6;A0FGR8-4	Extended synaptotagmin-2	ESYT2
27.9031	NaN	26.965	27.1015	27.6251	26.0894	26.228	NaN	26.5696	24.4862	26.604	28.0609	29.7802	29.995	29.5844	30.5389	30.5573	0	95.1	5800300000	88	Q8ND71	Q8ND71	GTPase IMAP family member 8	GIMAP8
29.5296	29.3536	29.5591	29.3869	29.3217	29.4938	29.2891	28.7958	30.0084	29.9814	29.6475	30.4629	30.5203	30.1842	30.5754	30.6798	30.3828	0	139.03	13899000000	187	Q96PE3-2;Q96PE3-3;Q96PE3;Q96PE3-4;B8ZZB2	Q96PE3-2;Q96PE3-3;Q96PE3;Q96PE3-4	Type I inositol 3,4-bisphosphate 4-phosphatase	INPP4A
26.2589	25.4707	NaN	26.9088	25.6237	NaN	28.066	27.1795	28.8564	29.0557	27.6458	29.4413	30.6458	28.5609	29.8445	31.1604	28.3992	0	39567	7560300000	74	Q8N1K5;Q8N1K5-4;A0A0A0MRK3;Q8N1K5-2;Q8N1K5-3;X1WI26	Q8N1K5;Q8N1K5-4;A0A0A0MRK3;Q8N1K5-2;Q8N1K5-3	Protein THEMIS	THEMIS
29.8309	29.7517	30.196	30.1115	29.94	30.2422	29.9117	29.94	30.1239	29.8593	29.7958	29.995	29.9814	29.995	30.0864	30.2422	30.5014	0	154.51	14823000000	242	Q6PGP7;D6RCE2;H0Y964;D6RDA0	Q6PGP7	Tetratricopeptide repeat protein 37	TTC37
32.9574	32.6819	32.2924	33.0927	32.6	32.7712	31.2365	31.393	33.5754	33.4083	33.1975	32.2619	32.3463	32.5686	33.6198	33.3169	33.5412	0	279.67	108000000000	363	Q53EL6-2;Q53EL6;Q5VZS7	Q53EL6-2;Q53EL6	Programmed cell death protein 4	PDCD4
33.1931	32.8847	32.779	33.1649	33.0705	33.1254	31.8937	31.8271	32.9382	32.3646	32.648	32.9848	32.622	33.0657	33.6307	33.3698	33.3169	0	181.61	113000000000	542	P27487;F8WE17;F8WBB6;H7C1N5	P27487	Dipeptidyl peptidase 4;Dipeptidyl peptidase 4 membrane form;Dipeptidyl peptidase 4 soluble form	DPP4
32.7553	33.088	33.3568	32.8062	32.8792	33.6839	32.2786	32.6713	32.6394	32.7731	32.9677	32.8847	32.8992	33.3169	33.2897	33.4334	33.4083	0	202.33	110000000000	363	P30740;P30740-2;C9J7N5;O75830	P30740;P30740-2	Leukocyte elastase inhibitor	SERPINB1
32.9452	32.933	33.1192	32.9063	32.8497	33.2193	32.2619	32.2279	32.3776	32.3698	32.5156	32.8422	32.611	32.7129	32.8328	32.6415	32.9081	0	296.46	89063000000	598	Q9NSE4	Q9NSE4	Isoleucine--tRNA ligase, mitochondrial	IARS2
31.6586	31.3776	31.2591	31.4775	31.341	30.9609	31.1842	30.9677	31.2591	31.5014	30.9814	31.3356	31.2924	31.4083	31.4234	31.3776	31.2308	0	154.7	35454000000	281	P05771-2;P05771;H3BV73;I3L1Z0;I3L148	P05771-2;P05771	Protein kinase C beta type	PRKCB
32.1269	32.5273	32.0479	32.3169	32.1931	32.5085	31.8042	31.8042	31.7652	31.5062	31.9295	31.3033	31.362	31.3982	31.3568	31.4532	31.7965	0	323.31	50224000000	389	Q13451;Q13451-2	Q13451	Peptidyl-prolyl cis-trans isomerase FKBP5	FKBP5
30.1115	30.0864	29.1604	29.995	29.57	29.3044	29.1164	29.2285	29.651	28.9841	29.524	28.4032	29.2123	29.6146	28.8682	29.4073	29.6998	0	63.34	9698100000	89	C9JF66;Q6PIZ9	C9JF66;Q6PIZ9	T-cell receptor-associated transmembrane adapter 1	TRAT1
26.9428	27.0609	26.4266	27.3578	27.189	NaN	27.2891	26.6181	28.1507	27.8564	26.5029	27.2714	25.792	NaN	27.1795	25.705	NaN	0	13021	1736800000	35	Q13642-1;Q13642-5;Q13642-4;Q5JXI8;Q13642;Q5JXI0;Q5JXH9;Q5JXH8;Q5JXH7;Q5JXI3;Q5JXI2;Q13642-3	Q13642-1;Q13642-5;Q13642-4;Q5JXI8;Q13642;Q5JXI0;Q5JXH9;Q5JXH8;Q5JXH7;Q5JXI3;Q5JXI2;Q13642-3	Four and a half LIM domains protein 1	FHL1
